# Core Tri-fucosylation of Nematode N-glycans Requires Golgi α-mannosidase III Activity that Impacts Animal Growth and Behaviours

**DOI:** 10.1101/2024.07.18.600072

**Authors:** Jonatan Kendler, Florian Wöls, Saurabh Thapliyal, Elsa Arcalis, Hanna Gabriel, Sascha Kubitschek, Daniel Malzl, Maria R. Strobl, Dieter Palmberger, Thomas Luber, Carlo Unverzagt, Katharina Paschinger, Dominique A. Glauser, Iain B. H. Wilson, Shi Yan

## Abstract

Many nematodes possess N-glycans with complex core chitobiose modifications, which is a feature observed in various free-living and parasitic nematodes but is absent in mammals. Using *Caenorhabditis elegans* as a model to study N-glycan biosynthesis, we demonstrated that the core *N*-acetylglucosamine (GlcNAc) residues can be modified by three fucosyltransferases in the Golgi, namely FUT-1, FUT-6 and FUT-8. While the asparagine-linked GlcNAc is modified with a α1,3- and α1,6-linked fucose by FUT-1 and FUT-8 respectively, the distal GlcNAc residue is α1,3-fucosylated solely by FUT-6. Interestingly, FUT-6 can only fucosylate N-glycan structures lacking the α1,6-mannose upper arm, indicating that a specific α-mannosidase is required to generate substrates for subsequent FUT-6 activity. By analysing the N-glycomes of *aman-3* mutants (tm5400 and a CRISPR/Cas9 knockout, *hex-2;hex-3;aman-3*) using offline HPLC-MALDI-TOF MS/MS, we observed that the absence of the *aman-3* gene abolishes α1,3-fucosylation of the distal GlcNAc of N-glycans, which suggests that AMAN-3 is the relevant mannosidase on whose action FUT-6 depends. To further investigate it, we recombinantly expressed AMAN-3 in insect cells and characterised its enzymatic activity *in vitro*. In contrast to the classical Golgi α-mannosidase II (AMAN-2), AMAN-3 displayed a cobalt-dependent α1,6-mannosidase activity towards N-glycans. Using AMAN-3 and other recombinant *C. elegans* glycoenzymes, we remodelled a fluorescein conjugated-Man_5_GlcNAc_2_ structure; we were able to mimic N-glycan biosynthesis in the Golgi and generate a tri-fucosylated glycan *in vitro*. We performed confocal microscopy studies using a knock-in strain (*aman-3*::*eGFP*) and could show the Golgi localisation of AMAN-3. In addition, using a high-content computer-assisted *C. elegans* analysis platform, we observed that AMAN-3 deficient worms display significant developmental delays, morphological and behavioural alterations in comparison to the wild type. Therefore, our data suggested that AMAN-3 participates in nematode N-glycan biosynthesis in the Golgi and generates substrates for FUT-6; thereby, this enzyme is essential for the formation of the unusual tri-fucosylated chitobiose cores of nematode N-glycans, which may play important roles in nematode development and behaviour.

**Background:** Tri-fucosylation of N-glycan core is a conserved feature seen in the N-glycomes of several nematode species. However, beyond the three core fucosyltransferases, we know very little about the biosynthesis and biological function of these core modifications.

**Results:** Comparative glycomics data revealed that *aman-3* mutants possess underfucosylated N-glycomes. Biochemical characterisation of AMAN-3 clarified its optimal reaction conditions and substrate specificity and, we demonstrated a Golgi localisation. Thereafter in vitro reconstruction of biosynthesis of a core tri-fucosylated N-glycan was achieved using 8 recombinant *C. elegans* glycoenzymes. Notably, *aman-3* deficient worms exhibited significant developmental and behavioural changes.

**Conclusion:** AMAN-3 is a Golgi α-mannosidase required for core fucosylation of the distal *N*-acetylglucosamine of N-glycoproteins.

**Significance:** This study elucidates the key role of a novel Golgi α-mannosidase in the biosynthesis of the unusual N-glycans of *C. elegans* and related nematodes, thereby setting the stage for new approaches to study the roles of glycan in the biology and immunology of nematode glycoproteins.
