## Supplementary material for "Core Tri-fucosylation of Nematode N-glycans Requires Golgi α-mannosidase III Activity that Impacts Animal Growth and Behaviours": Nematode AMAN-3_Suppl Table 1

### Sheet: MS_Method
Protein Report
Protein Identification Q Exactive
Rekombinant Proteins
Shi Yan
Institut of Parasitology
Vetmeduni Vienna
Sample Preparation In Gel Digest
Selected bands were cut from the submitted gel. After washing and destaining proteins fixed in the gel were reduced with dithiothreitol and alkylated with iodoacetamide [1] (Jiménez et al., 2001). In-gel digestion was performed with trypsin (Trypsin Gold, Mass Spectrometry Grade, Promega, Madison, WI) with a final trypsin concentration of 20 ng/µl in 50 mM aqueous ammonium bicarbonate and 5 mM Ca…
Q Exactive Orbitrap LC-MS/MS
Peptides were separated on a nano-HPLC Ultimate 3000 RSLC system (Dionex). Sample pre-concentration and desalting was accomplished with a 5 mm Acclaim PepMap μ‑Precolumn (300 µm inner diameter, 5 µm particle size, and 100 Å pore size) (Dionex). For sample loading and desalting 2% ACN in ultra pure H2O with 0.05% TFA was used as a mobile phase with a flow rate of 5 µl/min. Separation of peptides w…
Database Search ID
Database search was performed using the Proteome Discoverer Software 2.4.0.305 (Thermo Fisher Scientific) with the following settings: - Protein Database: UP_c_elegans_tx6239_200604.fasta / UP_haemonchus_contortum_tx6289_200604.fasta + Shi_recombinant_proteins.fasta/recombinant proteins without Propeptid but with HisTag crap.fasta (https://www.thegpm.org/crap/) - Enzyme Name: Trypsin (Full) - Max…
Acknowledgment: Please use this exact sentence in your publication to acknowledge our contribution to your paper.
“This research was supported using resources of the VetCore Facility (Proteomics) of the University of Veterinary Medicine Vienna”

### Sheet: CeAman-3_update
Checked	Sum PEP Score	Marked as	Protein FDR Confidence: Combined	Master	Accession	Description	Score Sequest HT: Sequest HT	Coverage [%]	# Peptides	# PSMs	# Unique Peptides	# AAs	MW [kDa]	calc. pI
FALSE	1770.47	rekombinant Protein	High	Master Protein	ohneCeAman-3_o	ohneCeAman-3_o	6317.6	89	125	2303	125	1032	118.9	7.17
	Percolator q-Value (by Search Engine): Sequest HT	Percolator PEP (by Search Engine): Sequest HT	Qvality PEP	Qvality q-value	Confidence	Marked as	Sequence	Modifications	Theo. MH+ [Da]	XCorr (by Search Engine): Sequest HT	# PSMs	# Missed Cleavages	# Protein Groups	# Proteins	Master Protein Accessions
	0.0004095	0.001946	0.0362924	0.00302733	High	rekombinant Protein	AEKLVNQLEK		1171.67	2.67	3	1	1	1	ohneCeAman-3_o
	0.0004095	1.144e-07	0.000111443	0.00302733	High	rekombinant Protein	APVILMMHGDDFR		1501.73	3.8	14	0	1	1	ohneCeAman-3_o
	0.0004095	2.742e-06	0.000738345	0.00302733	High	rekombinant Protein	APVILMMHGDDFR	1xOxidation [M]	1517.72	3.2	31	0	1	1	ohneCeAman-3_o
	0.0004095	9.035e-07	0.000381184	0.00302733	High	rekombinant Protein	APVILMMHGDDFR	2xOxidation [M6; M7]	1533.72	3.63	46	0	1	1	ohneCeAman-3_o
	0.0004095	1.02e-09	6.72968e-06	0.00302733	High	rekombinant Protein	AQQAVQTIIYPPMMFNRPPK		2330.21	4.74	4	0	1	1	ohneCeAman-3_o
	0.0004095	7.386e-09	2.18653e-05	0.00302733	High	rekombinant Protein	AQQAVQTIIYPPMMFNRPPK	1xOxidation [M]	2346.21	4.3	11	0	1	1	ohneCeAman-3_o
	0.0004095	1.455e-07	0.000128714	0.00302733	High	rekombinant Protein	AQQAVQTIIYPPMMFNRPPK	2xOxidation [M13; M14]	2362.2	3.51	19	0	1	1	ohneCeAman-3_o
	0.0004095	0.004403	0.0585117	0.00302733	High	rekombinant Protein	AQQAVQTIIYPPMMFNRPPKK	1xOxidation [M13]	2474.3	1.9	1	1	1	1	ohneCeAman-3_o
	0.0004095	9.999e-06	0.00159311	0.00302733	High	rekombinant Protein	AQQAVQTIIYPPMMFNRPPKK	2xOxidation [M13; M14]	2490.3	2.75	4	1	1	1	ohneCeAman-3_o
	0.0004095	0.004311	0.0577806	0.00302733	High	rekombinant Protein	AQQAVQTIIYPPMMFNRPPKKEEDIEEIEEISNLK	2xOxidation [M13; M14]	4161.09	4.88	1	2	1	1	ohneCeAman-3_o
	0.0004095	0.005476	0.0665019	0.00302733	High	rekombinant Protein	DDDDKLVPR		1072.53	2.6	1	1	1	3	ohneCeAman-3_o
	0.0004095	9.173e-10	6.31044e-06	0.00302733	High	rekombinant Protein	DFYKLPVQSNYYPMPTAAVLQSGK		2717.36	4.57	2	1	1	1	ohneCeAman-3_o
	0.0004095	0.002427	0.0413016	0.00302733	High	rekombinant Protein	DFYKLPVQSNYYPMPTAAVLQSGK	1xOxidation [M14]	2733.36	2.14	1	1	1	1	ohneCeAman-3_o
	0.0004095	4.676e-07	0.000257814	0.00302733	High	rekombinant Protein	DSFLLLFQATVLPLSMMK		2054.11	3.36	3	0	1	1	ohneCeAman-3_o
	0.0004095	7.043e-08	8.35428e-05	0.00302733	High	rekombinant Protein	DSFLLLFQATVLPLSMMK	1xOxidation [M]	2070.1	2.86	14	0	1	1	ohneCeAman-3_o
	0.0004095	3.481e-08	5.4926e-05	0.00302733	High	rekombinant Protein	DSFLLLFQATVLPLSMMK	2xOxidation [M16; M17]	2086.1	3.55	35	0	1	1	ohneCeAman-3_o
	0.0004095	1.835e-07	0.000147898	0.00302733	High	rekombinant Protein	DSFLLLFQATVLPLSMMKVK		2281.27	4.45	1	1	1	1	ohneCeAman-3_o
	0.0004095	0.0008239	0.0218705	0.00302733	High	rekombinant Protein	DSFLLLFQATVLPLSMMKVK	1xOxidation [M17]	2297.26	3.24	1	1	1	1	ohneCeAman-3_o
	0.0004095	9.136e-07	0.000384137	0.00302733	High	rekombinant Protein	DSFLLLFQATVLPLSMMKVK	2xOxidation [M16; M17]	2313.26	3.92	2	1	1	1	ohneCeAman-3_o
	0.0004095	0.0007835	0.0212109	0.00302733	High	rekombinant Protein	DSFLLLFQATVLPLSMMKVKVQR		2664.5	2.24	1	2	1	1	ohneCeAman-3_o
	0.0004095	8.461e-15	6.35672e-09	0.00302733	High	rekombinant Protein	DTNAWDLGSSWTIASSTSAPNLETPYFK		3059.43	6.47	16	0	1	1	ohneCeAman-3_o
	0.0004095	7.541e-12	3.6288e-07	0.00302733	High	rekombinant Protein	DTNAWDLGSSWTIASSTSAPNLETPYFKVSNDPITGAIQSVNK		4583.22	5.34	1	1	1	1	ohneCeAman-3_o
	0.0004095	0.002682	0.0437776	0.00302733	High	rekombinant Protein	EAGGGAYLMR	1xOxidation [M9]	1040.48	1.95	23	0	1	1	ohneCeAman-3_o
	0.0004095	1.851e-06	0.000584247	0.00302733	High	rekombinant Protein	EANNLSNSQKNPNIFEPK		2044.01	3.1	2	1	1	1	ohneCeAman-3_o
	0.0004095	1.135e-07	0.000110871	0.00302733	High	rekombinant Protein	EEDIEEIEEISNLK		1689.81	3.35	6	0	1	1	ohneCeAman-3_o
	0.0004095	0.004125	0.0563451	0.00302733	High	rekombinant Protein	EIIEYQWLK		1221.65	2.24	31	0	1	1	ohneCeAman-3_o
	0.0004095	1.487e-08	3.30868e-05	0.00302733	High	rekombinant Protein	EIIEYQWLKVSGPLR		1831.01	4.67	2	1	1	1	ohneCeAman-3_o
	0.0004095	0.0005908	0.0179664	0.00302733	High	rekombinant Protein	EREVIVSIDGK		1244.68	3	11	1	1	1	ohneCeAman-3_o
	0.0004095	0.01125	0.100741	0.00302733	High	rekombinant Protein	EVIVSIDGK		959.541	2.15	28	0	1	1	ohneCeAman-3_o
	0.0004095	1.432e-07	0.000127396	0.00302733	High	rekombinant Protein	EVIVSIDGKIIEAQLEPFFQK		2403.32	3.15	2	1	1	1	ohneCeAman-3_o
	0.0004095	3.714e-08	5.70871e-05	0.00302733	High	rekombinant Protein	FDMIEEWNQQHDNFIPVFDEINK		2908.32	4.73	17	0	1	1	ohneCeAman-3_o
	0.0004095	2.394e-09	1.11717e-05	0.00302733	High	rekombinant Protein	FDMIEEWNQQHDNFIPVFDEINK	1xOxidation [M3]	2924.32	2.89	30	0	1	1	ohneCeAman-3_o
	0.0004095	0.002011	0.0369427	0.00302733	High	rekombinant Protein	FDMIEEWNQQHDNFIPVFDEINKGSR		3208.48	2.96	1	1	1	1	ohneCeAman-3_o
	0.0004095	1.94e-13	4.10523e-08	0.00302733	High	rekombinant Protein	FDMIEEWNQQHDNFIPVFDEINKGSR	1xOxidation [M3]	3224.47	5.08	2	1	1	1	ohneCeAman-3_o
	0.0004095	7.256e-07	0.000335174	0.00302733	High	rekombinant Protein	FGTFTDYFNDLEK		1596.72	3.75	47	0	1	1	ohneCeAman-3_o
	0.0004095	4.205e-07	0.000241754	0.00302733	High	rekombinant Protein	FGTFTDYFNDLEKWYSNNK		2389.08	3.8	1	1	1	1	ohneCeAman-3_o
	0.0004095	5.624e-06	0.0011316	0.00302733	High	rekombinant Protein	FHCQQSFYNYK	1xCarbamidomethyl [C3]	1521.66	2.89	13	0	1	1	ohneCeAman-3_o
	0.0004095	0.0266	0.164058	0.00302733	High	rekombinant Protein	FHCQQSFYNYKEAGGGAYLMR	1xCarbamidomethyl [C3]; 1xOxidation [M20]	2543.12	1.32	1	1	1	1	ohneCeAman-3_o
	0.0004095	6.192e-09	1.96763e-05	0.00302733	High	rekombinant Protein	FKLIFDSLESDPTENSR		1997.98	4.89	3	1	1	1	ohneCeAman-3_o
	0.0004095	1.544e-07	0.000133435	0.00302733	High	rekombinant Protein	FLESGTVEINIDR		1492.76	3.1	62	0	1	1	ohneCeAman-3_o
	0.0004095	2.919e-09	1.25753e-05	0.00302733	High	rekombinant Protein	FLESGTVEINIDRILNQDDGK		2376.2	4.29	1	1	1	1	ohneCeAman-3_o
	0.0004095	3.382e-05	0.00328933	0.00302733	High	rekombinant Protein	FMWAEFVFFER		1508.7	2.97	6	0	1	1	ohneCeAman-3_o
	0.0004095	2.803e-05	0.00294517	0.00302733	High	rekombinant Protein	FMWAEFVFFER	1xOxidation [M2]	1524.7	2.55	21	0	1	1	ohneCeAman-3_o
	0.0004095	7.65e-09	2.23201e-05	0.00302733	High	rekombinant Protein	FPCDIQLLTVRPLEDNK	1xCarbamidomethyl [C3]	2058.07	5.45	22	0	1	1	ohneCeAman-3_o
	0.0004095	0.001213	0.0274399	0.00302733	High	rekombinant Protein	FPCDIQLLTVRPLEDNKQLLILYR	1xCarbamidomethyl [C3]	2957.63	2.33	1	1	1	1	ohneCeAman-3_o
	0.0004095	1.702e-07	0.000141205	0.00302733	High	rekombinant Protein	FSTKWDKPLTYTDSVGMQLLR		2486.27	3.98	2	1	1	1	ohneCeAman-3_o
	0.0004095	1.099e-05	0.00168583	0.00302733	High	rekombinant Protein	FSTKWDKPLTYTDSVGMQLLR	1xOxidation [M17]	2502.27	2.81	3	1	1	1	ohneCeAman-3_o
	0.0004095	0.01345	0.111421	0.00302733	High	rekombinant Protein	GDSGGLTK		734.368	1.49	1	0	1	1	ohneCeAman-3_o
	0.0004095	4.088e-09	1.537e-05	0.00302733	High	rekombinant Protein	GLGTGPDAIPIDMKPVDMK		1955	4.3	15	0	1	1	ohneCeAman-3_o
	0.0004095	1.074e-08	2.72804e-05	0.00302733	High	rekombinant Protein	GLGTGPDAIPIDMKPVDMK	1xOxidation [M]	1970.99	3.41	14	0	1	1	ohneCeAman-3_o
	0.0004095	2.578e-06	0.000712228	0.00302733	High	rekombinant Protein	GLGTGPDAIPIDMKPVDMK	2xOxidation [M13; M18]	1986.99	3.02	46	0	1	1	ohneCeAman-3_o
	0.0004095	3.518e-11	9.06884e-07	0.00302733	High	rekombinant Protein	GLGTGPDAIPIDMKPVDMKFK		2230.16	4.24	2	1	1	1	ohneCeAman-3_o
	0.0004095	8.751e-08	9.50117e-05	0.00302733	High	rekombinant Protein	GLGTGPDAIPIDMKPVDMKFK	1xOxidation [M]	2246.16	4.34	4	1	1	1	ohneCeAman-3_o
	0.0004095	1.888e-06	0.00059181	0.00302733	High	rekombinant Protein	GLGTGPDAIPIDMKPVDMKFK	2xOxidation [M13; M18]	2262.15	2.97	3	1	1	1	ohneCeAman-3_o
	0.0004095	0.001021	0.0247816	0.00302733	High	rekombinant Protein	GNTLPPASK		884.484	2.04	7	0	1	1	ohneCeAman-3_o
	0.0004095	0.0005286	0.0168111	0.00302733	High	rekombinant Protein	GSHQRLGQHNNELHISR		1983	2.09	1	1	1	1	ohneCeAman-3_o
	0.0008087	0.093	0.324641	0.00607658	High	rekombinant Protein	HATVCSSQKVGNCGGELK	2xCarbamidomethyl [C5; C13]	1931.91	0.96	1	1	1	1	ohneCeAman-3_o
	0.0004095	7.545e-06	0.00134787	0.00302733	High	rekombinant Protein	HHHHHHDYKDDDDKLVPR		2301.07	3.08	2	2	1	3	ohneCeAman-3_o
	0.0004095	1.668e-12	1.47841e-07	0.00302733	High	rekombinant Protein	KEEDIEEIEEISNLK		1817.9	5.45	60	1	1	1	ohneCeAman-3_o
	0.0004095	1.292e-06	0.000471918	0.00302733	High	rekombinant Protein	KEEDIEEIEEISNLKFPCDIQLLTVRPLEDNK	1xCarbamidomethyl [C18]	3856.95	3.24	1	2	1	1	ohneCeAman-3_o
	0.0004095	0.0455	0.221016	0.00302733	High	rekombinant Protein	KLVTEGR		802.478	1.6	1	1	1	1	ohneCeAman-3_o
	0.0004095	3.81e-15	3.95945e-09	0.00302733	High	rekombinant Protein	LELATGSWVMTDEANPYFPVSVDNIVEGFQFIHK		3853.88	8.29	4	0	1	1	ohneCeAman-3_o
	0.0004095	1.037e-13	2.82694e-08	0.00302733	High	rekombinant Protein	LELATGSWVMTDEANPYFPVSVDNIVEGFQFIHK	1xOxidation [M10]	3869.87	5.33	20	0	1	1	ohneCeAman-3_o
	0.0004095	2.249e-09	1.07488e-05	0.00302733	High	rekombinant Protein	IFNSHLFEITDVFK		1709.89	4.51	63	0	1	1	ohneCeAman-3_o
	0.0004095	4.115e-09	1.54096e-05	0.00302733	High	rekombinant Protein	IFNSHLFEITDVFKIR		1979.07	4.65	3	1	1	1	ohneCeAman-3_o
	0.0004095	7.4e-06	0.00133407	0.00302733	High	rekombinant Protein	LGAKQVQKTDLSGVTR		1700.97	3.04	2	2	1	1	ohneCeAman-3_o
	0.0004095	0.008604	0.0864161	0.00302733	High	rekombinant Protein	IGENVKRLEAAR		1355.78	1.85	1	2	1	1	ohneCeAman-3_o
	0.0004095	6.084e-09	1.94748e-05	0.00302733	High	rekombinant Protein	LGQHNNELHISR		1417.73	4.62	105	0	1	1	ohneCeAman-3_o
	0.0004095	0.07912	0.298254	0.00302733	High	rekombinant Protein	LGQHNNELHISRVVNMR	1xOxidation [M16]	2033.05	1.62	1	1	1	1	ohneCeAman-3_o
	0.0004095	3.599e-13	5.93094e-08	0.00302733	High	rekombinant Protein	IHDGIELQTIVDLESSEK		2026.03	5.71	76	0	1	1	ohneCeAman-3_o
	0.0004095	6.433e-16	1.37174e-09	0.00302733	High	rekombinant Protein	IHDGIELQTIVDLESSEKEIR		2424.26	6.43	4	1	1	1	ohneCeAman-3_o
	0.0004095	0.0186	0.134084	0.00302733	High	rekombinant Protein	IHHKLKQTLQSQK		1588.93	1.23	1	2	1	1	ohneCeAman-3_o
	0.0004095	1.125e-09	7.12159e-06	0.00302733	High	rekombinant Protein	LHTNPKEIIEYQWLK		1912.03	5.12	2	1	1	1	ohneCeAman-3_o
	0.0004095	0.07943	0.298254	0.00302733	High	rekombinant Protein	LKQTLQSQK		1073.63	1.64	1	1	1	1	ohneCeAman-3_o
	0.0004095	4.731e-05	0.00401936	0.00302733	High	rekombinant Protein	LKQTLQSQKAIPFK		1629.97	2.51	1	2	1	1	ohneCeAman-3_o
	0.0004095	9.811e-12	4.23453e-07	0.00302733	High	rekombinant Protein	LKVYVLPFTHVDPGWLETFER		2546.34	5.26	2	1	1	1	ohneCeAman-3_o
	0.0004095	3.564e-07	0.000219238	0.00302733	High	rekombinant Protein	IIEAQLEPFFQK		1462.79	3.23	63	0	1	1	ohneCeAman-3_o
	0.0004095	1.308e-05	0.00187328	0.00302733	High	rekombinant Protein	IIEAQLEPFFQKSK		1677.92	3.72	2	1	1	1	ohneCeAman-3_o
	0.0004095	9.151e-09	2.48032e-05	0.00302733	High	rekombinant Protein	LIFDSLESDPTENSR		1722.82	3.69	58	0	1	1	ohneCeAman-3_o
	0.0004095	0.0001077	0.00654742	0.00302733	High	rekombinant Protein	LIFDSLESDPTENSRYSTHSFR		2601.22	3.57	1	1	1	1	ohneCeAman-3_o
	0.0004095	0.02725	0.166418	0.00302733	High	rekombinant Protein	LLHSLIR		851.546	2.05	49	0	1	1	ohneCeAman-3_o
	0.0004095	0.01013	0.0947121	0.00302733	High	rekombinant Protein	ILNQDDGK		902.458	1.4	8	0	1	1	ohneCeAman-3_o
	0.0004095	0.001063	0.0254213	0.00302733	High	rekombinant Protein	ILNQDDGKGLGTGPDAIPIDMKPVDMK	1xOxidation [M]	2854.43	3.37	2	1	1	1	ohneCeAman-3_o
	0.0004095	0.0005102	0.0164707	0.00302733	High	rekombinant Protein	ILNQDDGKGLGTGPDAIPIDMKPVDMK	2xOxidation [M21; M26]	2870.43	2.38	1	1	1	1	ohneCeAman-3_o
	0.0004095	1.177e-09	7.32602e-06	0.00302733	High	rekombinant Protein	LPVQSNYYPMPTAAVLQSGK		2164.11	4.42	43	0	1	1	ohneCeAman-3_o
	0.0004095	1.536e-10	2.18062e-06	0.00302733	High	rekombinant Protein	LPVQSNYYPMPTAAVLQSGK	1xOxidation [M10]	2180.11	5.05	62	0	1	1	ohneCeAman-3_o
	0.0004095	1.612e-12	1.44829e-07	0.00302733	High	rekombinant Protein	LPVQSNYYPMPTAAVLQSGKQR		2448.27	6.31	1	1	1	1	ohneCeAman-3_o
	0.0004095	1.301e-08	3.05503e-05	0.00302733	High	rekombinant Protein	LPVQSNYYPMPTAAVLQSGKQR	1xOxidation [M10]	2464.27	4.61	3	1	1	1	ohneCeAman-3_o
	0.0004095	1.994e-11	6.45739e-07	0.00302733	High	rekombinant Protein	LPVQSNYYPMPTAAVLQSGKQRLSIVSNVEHGAR		3710.94	6.69	2	2	1	1	ohneCeAman-3_o
	0.0004095	7.585e-15	5.96072e-09	0.00302733	High	rekombinant Protein	LSIHNVEGPSGEEVDISMSIDITK		2570.27	6.33	36	0	1	1	ohneCeAman-3_o
	0.0004095	1.021e-13	2.798e-08	0.00302733	High	rekombinant Protein	LSIHNVEGPSGEEVDISMSIDITK	1xOxidation [M18]	2586.26	5.71	19	0	1	1	ohneCeAman-3_o
	0.0004095	4.222e-14	1.65539e-08	0.00302733	High	rekombinant Protein	LSIHNVEGPSGEEVDISMSIDITKER		2855.41	6.81	1	1	1	1	ohneCeAman-3_o
	0.0004095	3.654e-14	1.52064e-08	0.00302733	High	rekombinant Protein	LSIHNVEGPSGEEVDISMSIDITKER	1xOxidation [M18]	2871.4	7.96	3	1	1	1	ohneCeAman-3_o
	0.0004095	4.243e-07	0.000243627	0.00302733	High	rekombinant Protein	LSIVSNVEHGAR		1281.69	3.64	89	0	1	1	ohneCeAman-3_o
	0.0004095	0.002902	0.0458166	0.00302733	High	rekombinant Protein	ITNANVAAK		901.51	1.71	13	0	1	1	ohneCeAman-3_o
	0.0004095	4.386e-07	0.000248054	0.00302733	High	rekombinant Protein	ITNANVAAKAEKLVNQLEK		2054.16	4.59	2	2	1	1	ohneCeAman-3_o
	0.0004095	0.05733	0.250632	0.00302733	High	rekombinant Protein	LVNQLEK		843.493	1.51	4	0	1	1	ohneCeAman-3_o
	0.0004095	0.0002838	0.0116288	0.00302733	High	rekombinant Protein	LVNQLEKMSEMYK		1612.81	2.86	1	1	1	1	ohneCeAman-3_o
	0.0004095	7.222e-05	0.00516996	0.00302733	High	rekombinant Protein	LVNQLEKMSEMYK	1xOxidation [M]	1628.8	2.17	3	1	1	1	ohneCeAman-3_o
	0.0004095	0.001403	0.0299198	0.00302733	High	rekombinant Protein	LVNQLEKMSEMYK	2xOxidation [M8; M11]	1644.8	1.85	4	1	1	1	ohneCeAman-3_o
	0.0004095	2.335e-05	0.00264377	0.00302733	High	rekombinant Protein	LVTEGRLELATGSWVMTDEANPYFPVSVDNIVEGFQFIHK		4509.24	3.6	1	1	1	1	ohneCeAman-3_o
	0.0004095	5.748e-08	7.40274e-05	0.00302733	High	rekombinant Protein	LVTEGRLELATGSWVMTDEANPYFPVSVDNIVEGFQFIHK	1xOxidation [M16]	4525.24	4.72	1	1	1	1	ohneCeAman-3_o
	0.0004095	0.03196	0.181664	0.00302733	High	rekombinant Protein	MSEMYK	2xOxidation [M1; M4]	820.322	0.66	2	0	1	1	ohneCeAman-3_o
	0.0004095	0.004797	0.0615271	0.00302733	High	rekombinant Protein	MSEMYKAPVILMMHGDDFR	3xOxidation [M1; M4; M12]	2319.03	2.58	1	1	1	1	ohneCeAman-3_o
	0.0004095	2.531e-06	0.000704938	0.00302733	High	rekombinant Protein	MTHWSCPGPKPEK	1xCarbamidomethyl [C6]	1554.72	2.88	3	0	1	1	ohneCeAman-3_o
	0.0004095	3.143e-08	5.1637e-05	0.00302733	High	rekombinant Protein	MTHWSCPGPKPEK	1xCarbamidomethyl [C6]; 1xOxidation [M1]	1570.71	3.3	9	0	1	1	ohneCeAman-3_o
	0.0004095	0.01309	0.109794	0.00302733	High	rekombinant Protein	MTHWSCPGPKPEKITNANVAAK	1xCarbamidomethyl [C6]; 1xOxidation [M1]	2453.21	1.25	2	1	1	1	ohneCeAman-3_o
	0.0004095	5.724e-10	4.76722e-06	0.00302733	High	rekombinant Protein	NEVCQRPLTESSTNFNTFDLFESVVAK	1xCarbamidomethyl [C4]	3132.49	6.84	7	0	1	1	ohneCeAman-3_o
	0.0004095	1.063e-08	2.71404e-05	0.00302733	High	rekombinant Protein	NFGIKPQTMWSNDPFGYSNSVPYLFK		3037.46	3.93	2	0	1	1	ohneCeAman-3_o
	0.0004095	1.611e-10	2.24322e-06	0.00302733	High	rekombinant Protein	NFGIKPQTMWSNDPFGYSNSVPYLFK	1xOxidation [M9]	3053.45	4.2	17	0	1	1	ohneCeAman-3_o
	0.0004095	0.002101	0.0379879	0.00302733	High	rekombinant Protein	NFGIKPQTMWSNDPFGYSNSVPYLFKK	1xOxidation [M9]	3181.55	1.91	1	1	1	1	ohneCeAman-3_o
	0.0004095	0.0001387	0.00761769	0.00302733	High	rekombinant Protein	NGDIMLSMLR		1149.58	2.73	4	0	1	1	ohneCeAman-3_o
	0.0004095	0.0001165	0.00685699	0.00302733	High	rekombinant Protein	NGDIMLSMLR	1xOxidation [M]	1165.57	2.64	6	0	1	1	ohneCeAman-3_o
	0.0004095	0.0005681	0.0175578	0.00302733	High	rekombinant Protein	NGDIMLSMLR	2xOxidation [M5; M8]	1181.57	2.62	27	0	1	1	ohneCeAman-3_o
	0.0004095	1.171e-11	4.70564e-07	0.00302733	High	rekombinant Protein	NLALFQHHDAITGTSK		1752.9	6.13	140	0	1	1	ohneCeAman-3_o
	0.0004095	0.01224	0.105564	0.00302733	High	rekombinant Protein	NPNIFEPK		958.499	1.71	52	0	1	1	ohneCeAman-3_o
	0.0004095	0.03532	0.192215	0.00302733	High	rekombinant Protein	NTELMTR		864.424	1.96	1	0	1	1	ohneCeAman-3_o
	0.0004095	0.01251	0.107132	0.00302733	High	rekombinant Protein	NTELMTR	1xOxidation [M5]	880.419	1.83	8	0	1	1	ohneCeAman-3_o
	0.0004095	0.007741	0.0812093	0.00302733	High	rekombinant Protein	QLLILYR		918.577	1.97	42	0	1	1	ohneCeAman-3_o
	0.0004095	9.107e-06	0.00150935	0.00302733	High	rekombinant Protein	QSIYQKSTNVLQR		1564.84	2.96	1	1	1	1	ohneCeAman-3_o
	0.0004095	9.119e-05	0.0059389	0.00302733	High	rekombinant Protein	QTLQSQKAIPFK		1388.79	2.83	2	1	1	1	ohneCeAman-3_o
	0.0004095	0.0002494	0.0107684	0.00302733	High	rekombinant Protein	QVQKTDLSGVTR		1331.73	3.1	2	1	1	1	ohneCeAman-3_o
	0.0004095	1.445e-10	2.10347e-06	0.00302733	High	rekombinant Protein	RDFYKLPVQSNYYPMPTAAVLQSGK		2873.47	4.3	1	2	1	1	ohneCeAman-3_o
	0.0004095	0.002521	0.0422536	0.00302733	High	rekombinant Protein	RMTHWSCPGPKPEK	1xCarbamidomethyl [C7]; 1xOxidation [M2]	1726.82	1.69	2	1	1	1	ohneCeAman-3_o
	0.0004095	9.029e-11	1.58906e-06	0.00302733	High	rekombinant Protein	RNLALFQHHDAITGTSK		1909	5.72	21	1	1	1	ohneCeAman-3_o
	0.0004095	0.002383	0.0408852	0.00302733	High	rekombinant Protein	SDIDLYPR		978.489	2.06	40	0	1	1	ohneCeAman-3_o
	0.0004095	5.846e-06	0.0011581	0.00302733	High	rekombinant Protein	SFVKEANNLSNSQK		1565.79	2.68	2	1	1	1	ohneCeAman-3_o
	0.0004095	7.509e-09	2.20348e-05	0.00302733	High	rekombinant Protein	SKVEKDSFLLLFQATVLPLSMMK		2625.44	4.93	1	2	1	1	ohneCeAman-3_o
	0.0004095	2.185e-06	0.000645903	0.00302733	High	rekombinant Protein	SKVEKDSFLLLFQATVLPLSMMK	1xOxidation [M22]	2641.43	4.63	2	2	1	1	ohneCeAman-3_o
	0.0004095	2.212e-09	1.06661e-05	0.00302733	High	rekombinant Protein	SKVEKDSFLLLFQATVLPLSMMK	2xOxidation [M21; M22]	2657.43	3.59	5	2	1	1	ohneCeAman-3_o
	0.0004095	0.001646	0.0328707	0.00302733	High	rekombinant Protein	SSLMDLLIK		1019.58	2.41	12	0	1	1	ohneCeAman-3_o
	0.0004095	0.0007033	0.0198994	0.00302733	High	rekombinant Protein	SSLMDLLIK	1xOxidation [M4]	1035.58	2.7	37	0	1	1	ohneCeAman-3_o
	0.0004095	5.185e-06	0.00107763	0.00302733	High	rekombinant Protein	SSLMDLLIKLGAK		1388.82	2.96	3	1	1	1	ohneCeAman-3_o
	0.0004095	9.424e-06	0.00154073	0.00302733	High	rekombinant Protein	SSLMDLLIKLGAK	1xOxidation [M4]	1404.81	3.04	4	1	1	1	ohneCeAman-3_o
	0.0004095	0.0002613	0.0110763	0.00302733	High	rekombinant Protein	SSLMDLLIKLGAKQVQK	1xOxidation [M4]	1888.09	2.84	1	2	1	1	ohneCeAman-3_o
	0.0004095	2.898e-05	0.00300636	0.00302733	High	rekombinant Protein	STNQILDNMHQFMMK		1837.84	2.91	3	0	1	1	ohneCeAman-3_o
	0.0004095	5.089e-07	0.000271427	0.00302733	High	rekombinant Protein	STNQILDNMHQFMMK	1xOxidation [M]	1853.83	3.71	10	0	1	1	ohneCeAman-3_o
	0.0004095	5.074e-06	0.00106386	0.00302733	High	rekombinant Protein	STNQILDNMHQFMMK	2xOxidation [M13; M]	1869.83	3.87	19	0	1	1	ohneCeAman-3_o
	0.0004095	1.387e-05	0.00193696	0.00302733	High	rekombinant Protein	STNQILDNMHQFMMK	3xOxidation [M9; M13; M14]	1885.82	2.72	33	0	1	1	ohneCeAman-3_o
	0.0004095	0.0001119	0.00670042	0.00302733	High	rekombinant Protein	STNQILDNMHQFMMKNEK	1xOxidation [M14]	2225.01	3.23	1	1	1	1	ohneCeAman-3_o
	0.0004095	0.0002244	0.0101261	0.00302733	High	rekombinant Protein	STNQILDNMHQFMMKNEK	2xOxidation [M13; M14]	2241.01	2.53	2	1	1	1	ohneCeAman-3_o
	0.0004095	0.008483	0.085562	0.00302733	High	rekombinant Protein	STNQILDNMHQFMMKNEK	3xOxidation [M9; M13; M14]	2257	1.59	2	1	1	1	ohneCeAman-3_o
	0.0004095	0.03454	0.189527	0.00302733	High	rekombinant Protein	STNVLQR		817.453	1.69	7	0	1	1	ohneCeAman-3_o
	0.0004095	0.006372	0.0725883	0.00302733	High	rekombinant Protein	TDLSGVTR		848.447	2.27	4	0	1	1	ohneCeAman-3_o
	0.0004095	7.402e-09	2.18653e-05	0.00302733	High	rekombinant Protein	TDLSGVTRVGGIIKVEYLPDYELK		2665.44	3.53	1	2	1	1	ohneCeAman-3_o
	0.0004095	3.698e-06	0.00088174	0.00302733	High	rekombinant Protein	TEKLKVYVLPFTHVDPGWLETFER		2904.53	2.8	1	2	1	1	ohneCeAman-3_o
	0.0004095	4.913e-06	0.00104488	0.00302733	High	rekombinant Protein	TFDFLTLILYR		1401.78	2.11	32	0	1	1	ohneCeAman-3_o
	0.0004095	6.762e-11	1.33745e-06	0.00302733	High	rekombinant Protein	VEKDSFLLLFQATVLPLSMMK		2410.31	6.01	4	1	1	1	ohneCeAman-3_o
	0.0004095	1.391e-11	5.21572e-07	0.00302733	High	rekombinant Protein	VEKDSFLLLFQATVLPLSMMK	1xOxidation [M]	2426.31	5.47	7	1	1	1	ohneCeAman-3_o
	0.0004095	1.02e-08	2.6451e-05	0.00302733	High	rekombinant Protein	VEKDSFLLLFQATVLPLSMMK	2xOxidation [M19; M20]	2442.3	4.47	11	1	1	1	ohneCeAman-3_o
	0.0004095	2.108e-05	0.00248559	0.00302733	High	rekombinant Protein	VEKDSFLLLFQATVLPLSMMKVK		2637.48	3.67	1	2	1	1	ohneCeAman-3_o
	0.0004095	4.971e-05	0.00413457	0.00302733	High	rekombinant Protein	VEKDSFLLLFQATVLPLSMMKVK	1xOxidation [M20]	2653.47	3.67	2	2	1	1	ohneCeAman-3_o
	0.0004095	0.0003552	0.0132852	0.00302733	High	rekombinant Protein	VEKDSFLLLFQATVLPLSMMKVK	2xOxidation [M19; M20]	2669.47	2.96	1	2	1	1	ohneCeAman-3_o
	0.0004095	8.12e-05	0.00554114	0.00302733	High	rekombinant Protein	VEYLPDYELK		1268.64	2.22	44	0	1	1	ohneCeAman-3_o
	0.0004095	1.948e-08	3.89089e-05	0.00302733	High	rekombinant Protein	VEYLPDYELKTFDFLTLILYR		2651.4	4.16	3	1	1	1	ohneCeAman-3_o
	0.0004095	2.699e-08	4.71903e-05	0.00302733	High	rekombinant Protein	VGGIIKVEYLPDYELK		1836.02	3.67	1	1	1	1	ohneCeAman-3_o
	0.0004095	0.0001027	0.00636514	0.00302733	High	rekombinant Protein	VGGIIKVEYLPDYELKTFDFLTLILYR		3218.78	3.16	1	2	1	1	ohneCeAman-3_o
	0.0004095	2.288e-06	0.000662733	0.00302733	High	rekombinant Protein	VGNCGGELKSSLMDLLIK	1xCarbamidomethyl [C4]	1934.01	3.62	2	1	1	1	ohneCeAman-3_o
	0.0004095	0.009848	0.0933171	0.00302733	High	rekombinant Protein	VSGPLRQSIYQK		1375.77	2.03	2	1	1	1	ohneCeAman-3_o
	0.0004095	1.004e-08	2.61802e-05	0.00302733	High	rekombinant Protein	VSNDPITGAIQSVNK		1542.81	4.17	44	0	1	1	ohneCeAman-3_o
	0.0004095	2.305e-11	7.04771e-07	0.00302733	High	rekombinant Protein	VSNDPITGAIQSVNKLSDNSK		2187.13	5.05	2	1	1	1	ohneCeAman-3_o
	0.0004095	1.527e-08	3.36881e-05	0.00302733	High	rekombinant Protein	VSVMDNYSELLHASIVSTNIVLENLTK		2989.56	4.95	1	0	1	1	ohneCeAman-3_o
	0.0004095	2.463e-13	4.72926e-08	0.00302733	High	rekombinant Protein	VSVMDNYSELLHASIVSTNIVLENLTK	1xOxidation [M4]	3005.55	5.23	2	0	1	1	ohneCeAman-3_o
	0.0004095	2.784e-10	3.10214e-06	0.00302733	High	rekombinant Protein	VYVLPFTHVDPGWLETFER		2305.17	4.02	37	0	1	1	ohneCeAman-3_o
	0.0004095	1.944e-06	0.000602564	0.00302733	High	rekombinant Protein	WDKPLTYTDSVGMQLLR		2023.03	3.57	5	0	1	1	ohneCeAman-3_o
	0.0004095	1.642e-09	8.93114e-06	0.00302733	High	rekombinant Protein	WDKPLTYTDSVGMQLLR	1xOxidation [M13]	2039.03	4.31	39	0	1	1	ohneCeAman-3_o
	0.0004095	1.595e-05	0.00210307	0.00302733	High	rekombinant Protein	WWSLQNEQVK		1317.66	3.44	33	0	1	1	ohneCeAman-3_o
	0.0004095	2.607e-06	0.000715902	0.00302733	High	rekombinant Protein	WWSLQNEQVKEDVK		1788.89	3.62	2	1	1	1	ohneCeAman-3_o
	0.0004095	1.792e-06	0.000573821	0.00302733	High	rekombinant Protein	WWSLQNEQVKEDVKK		1916.99	3.48	1	2	1	1	ohneCeAman-3_o
	0.0004095	0.01702	0.127426	0.00302733	High	rekombinant Protein	YSTHSFR		897.421	1.83	8	0	1	1	ohneCeAman-3_o
	0.0004095	0.000942	0.0236702	0.00302733	High	rekombinant Protein	YSTHSFRAQQAVQTIIYPPMMFNRPPK	1xOxidation [M21]	3224.61	1.91	2	1	1	1	ohneCeAman-3_o
	0.0004095	2.582e-08	4.59916e-05	0.00302733	High	rekombinant Protein	YSTHSFRAQQAVQTIIYPPMMFNRPPK	2xOxidation [M20; M21]	3240.61	2.98	2	1	1	1	ohneCeAman-3_o
	0.0004095	0.0007568	0.0207822	0.00302733	High	rekombinant Protein	YTKSTNQILDNMHQFMMK		2230.05	2.28	1	1	1	1	ohneCeAman-3_o
	0.0004095	2.972e-07	0.000196783	0.00302733	High	rekombinant Protein	YTKSTNQILDNMHQFMMK	1xOxidation [M17]	2246.04	3.16	1	1	1	1	ohneCeAman-3_o
	0.0004095	5.243e-07	0.000275649	0.00302733	High	rekombinant Protein	YTKSTNQILDNMHQFMMK	2xOxidation [M16; M17]	2262.04	3.63	1	1	1	1	ohneCeAman-3_o
	0.0004095	0.002195	0.0389634	0.00302733	High	rekombinant Protein	YTKSTNQILDNMHQFMMK	3xOxidation [M12; M16; M17]	2278.03	2.23	2	1	1	1	ohneCeAman-3_o
